# Museomic approaches to genotype historic *Cinchona* barks

**DOI:** 10.1101/2022.04.26.489609

**Authors:** Nataly Allasi Canales, Elliot M. Gardner, Tobias Gress, Kim Walker, Vanessa Bieker, Michael D. Martin, Mark Nesbitt, Alexandre Antonelli, Nina Rønsted, Christopher J. Barnes

## Abstract

Over the last few centuries, millions of plant specimens have been collected and stored within herbaria and biocultural collections. They therefore represent a considerable resource for a broad range of scientific uses. However, collections degrade over time, and it is therefore increasingly difficult to characterise their genetic signatures. Here, we genotyped highly degraded *Cinchona* barks and leaves from herbaria using two separate high-throughput sequencing methods (HtS) and compared their performance. We subsequently genotyped specimens using genome skimming, the most commonly performed high-throughput sequencing (HtS) technique. We additionally used a recently developed capture bait set (Angiosperm353) for a target enrichment approach. Specifically, phylogenomic analyses of modern leaf and historical barks of *Cinchona* were performed, including 23 historical barks and six fresh leaf specimens. We found that samples degraded over time, which directly reduced the quantity and quality of the data produced by both methodologies (in terms of reads mapped to the references). However, we found that both approaches generated enough data to infer phylogenetic relationships, even between highly degraded specimens that are over 230 years old. However, the target capture kit produced data for target nuclear loci and also chloroplast data, which allowed for phylogenies to be inferred from both genomes, whereas it was only possible to use chloroplast data using genome skimming. We therefore find the Angiosperms353 target capture kit a powerful alternative to genome skimming, which can be used to obtain more information from herbarium specimens, and ultimately additional cultural benefits.
