## Supplementary material for "Museomic approaches to genotype historic *Cinchona* barks": Suppl. table 1

### Sheet: Sheet1
Tree ID	Individual ID	Species	Name on record	Original label corrected	Coll. Date	Country	Collector or source	Extraction method - Target capure	Extraction method - Genome skimming	Lib prep method	Sequencing chemistry - Genome skimming	Sequencing chemistry - Target enrichment
Ccalisaya71	52787	C. calisaya	Cinchona ledgeriana		1876	Indonesia	John Eliot Howard	Phenol/Chloroform	Phenol/Chloroform	BEMC	HiSeq4000 SR80	HiSeq4000 PE 150
Ccalisaya34	53180	C. calisaya	Cinchona ledgeriana	Calisaya ledgeriana	Post 1850	Indonesia	Royal Pharmaceutical Society/Louis Miahle	Phenol/Chloroform	Phenol/Chloroform	BEMC	HiSeq4000 SR80	HiSeq4000 PE 150
Ccalisaya48	52398	C. calisaya	Cinchona pahudiana	The samples were stored together with C. pubescens and C. officinalis	1867	India	John Eliot Howard	Phenol/Chloroform	Phenol/Chloroform	BEMC	HiSeq4000 SR80	HiSeq4000 PE 150
Clancifolia28	52849	C. lancifolia	Cinchona lancifolia		unknown 19th C	South America	John Eliot Howard	Phenol/Chloroform	Phenol/Chloroform	BEMC	HiSeq4000 SR80	HiSeq4000 PE 150
Ccalisaya9	52815	C. calisaya	Cinchona calisaya		unknown 19th C	South America	John Eliot Howard	Phenol/Chloroform	Phenol/Chloroform	BEMC	HiSeq4000 SR80	HiSeq4000 PE 150
Cofficinalis101	52503	C. officinalis	Cinchona officinalis	C. condaminea	1777-1788	Peru	Ruiz & Pavón	Phenol/Chloroform	Phenol/Chloroform	BEMC	HiSeq4000 SR80	HiSeq4000 PE 150
Cpubescens98	52501	C. pubescens	Cinchona pubescens var. purpurea or ovata	Cinchona pubecsens var. purpurea	1777-1788	Peru	Ruiz & Pavón	Phenol/Chloroform	Phenol/Chloroform	BEMC	HiSeq4000 SR80	HiSeq4000 PE 150
Ccalisaya12	52934	C. calisaya	Cinchona calisaya		1873	South America	John Eliot Howard	Phenol/Chloroform	Phenol/Chloroform	BEMC	HiSeq4000 SR80	HiSeq4000 PE 150
Cglandulifera27	52728	C. glandulifera	Cinchona glandulifera		1854	South America	John Eliot Howard	Phenol/Chloroform	Phenol/Chloroform	BEMC	HiSeq4000 SR80	HiSeq4000 PE 150
Cmicrantha25	52786	C.micrantha	Cinchona micrantha		1873	South America	John Eliot Howard	Phenol/Chloroform	Phenol/Chloroform	BEMC	HiSeq4000 SR80	HiSeq4000 PE 150
Ccalisaya67	52966	Spurious cinchona	Spurious cinchona		1838	South America	John Eliot Howard	Phenol/Chloroform	Phenol/Chloroform	BEMC	HiSeq4000 SR80	HiSeq4000 PE 150
Spruceseed1861	52496	C. pubescens	Cinchona pubescens	C. succirubra	1861	Peru	Richard Spruce	Phenol/Chloroform	Phenol/Chloroform	BEMC	HiSeq4000 SR80	HiSeq4000 PE 150
Cpubescens84	79819	C.pubescens	Cinchona pubescens		1883	India	Madras Museum Herbarium	Phenol/Chloroform	Phenol/Chloroform	BEMC	HiSeq4000 SR80	HiSeq4000 PE 150
Cnitida40	52846	C. nitida	Cinchona nitida		1852	South America	John Eliot Howard	Phenol/Chloroform	Phenol/Chloroform	BEMC	HiSeq4000 SR80	HiSeq4000 PE 150
Clancifolia33	52729	C. lancifolia	Cinchona lancifolia.		1853	Colombia	Hutt, William	Phenol/Chloroform	Phenol/Chloroform	BEMC	HiSeq4000 SR80	HiSeq4000 PE 150
Ccalisaya3	52725	C. calisaya	Cinchona amygdalifolia		1852	South America	John Eliot Howard	Phenol/Chloroform	Phenol/Chloroform	BEMC	HiSeq4000 SR80	HiSeq4000 PE 150
Ccalisaya14	52925	C. calisaya	Cinchona calisaya var boliviana		1853	South America, possibly Bolivia	John Eliot Howard	Phenol/Chloroform	Phenol/Chloroform	BEMC	HiSeq4000 SR80	HiSeq4000 PE 150
Cofficinalis38	52813	C. officinalis	Cinchona officinalis		1852	South America	John Eliot Howard	Phenol/Chloroform	Phenol/Chloroform	BEMC	HiSeq4000 SR80	HiSeq4000 PE 150
Cangustifolia4	52811	C. lancifolia	Cinchona angustifolia		1854	South America	Unknown	Phenol/Chloroform	Phenol/Chloroform	BEMC	HiSeq4000 SR80	HiSeq4000 PE 150
Ciliosemina_pedunculata87	53118	Ciliosemina pedunculata	Remijia pedunculata		unknown 19th C	South America	Ruiz & Pavón	Phenol/Chloroform	Phenol/Chloroform	BEMC	HiSeq4000 SR80	HiSeq4000 PE 150
Cscrobiculata50	CMG4162A	C. scrobiculata	C. scrobiculata		2014		Carla Maldonado	DNeasy plant mini kit	MagMax Plant DNA Kit	BEMC	NovaSeq 6000 PE300	HiSeq4000 PE 150
Cnitida51	CMG4109	C. nitida	C. nitida		2013		Carla Maldonado	DNeasy plant mini kit	MagMax Plant DNA Kit	BEMC	NovaSeq 6000 PE300	HiSeq4000 PE 150
Ccalisaya52	JA19230	C. calisaya	C. calisaya		2014		Carla Maldonado	DNeasy plant mini kit	MagMax Plant DNA Kit	BEMC	NovaSeq 6000 PE300	HiSeq4000 PE 150
Ccalisaya53	JA19310	C. calisaya	C. calisaya		2014		Carla Maldonado	DNeasy plant mini kit	MagMax Plant DNA Kit	BEMC	NovaSeq 6000 PE300	HiSeq4000 PE 150
Cpubescens54	ECH252	C. pubescens	C. pubescens		2010		Carla Maldonado	DNeasy plant mini kit	MagMax Plant DNA Kit	BEMC	NovaSeq 6000 PE300	HiSeq4000 PE 150
Cpitayensis55	JA18216	C. pitayensis	C. pitayensis		2010		Carla Maldonado	DNeasy plant mini kit	MagMax Plant DNA Kit	BEMC	NovaSeq 6000 PE300	HiSeq4000 PE 150
