## Supplementary material for "Museomic approaches to genotype historic *Cinchona* barks": Suppl. table 2

### Sheet: Sheet1
	Resources (time and cost)		Data generation		Phylogenetic inference
	Pros	Cons	Pros	Cons	Pros	Cons
Genome skimming	Cheaper than target capture.	-	Good recovery of high-copy regions like the plastid genome.	Nuclear reads recovered were of low coverage, making it difficult to use.	Plastid evolution can be highly informative, even at the population level.	Misses major genome reaarrangements and hybridisation events entirely.
Target capture	Still considerable cheaper than genome assembly and custom probe design and synthesis.	-	Focus on low and even high-copy loci regions. This approach produced significantly higher numbers of mapped reads to target regions.	Data is less comparable between studies unless using the same kit. Loci retrieval can be computational challenging.	Possible to reconstruct phylogenetic relationships using nuclear data, but also using residual data to construct plastid genomes.	-
